# Introducing Molecular Hypernetworks for Discovery in Multidimensional Metabolomics Data

**DOI:** 10.1101/2023.09.29.560191

**Authors:** Sean M Colby, Madelyn R Shapiro, Andy Lin, Aivett Bilbao, Corey D Broeckling, Emilie Purvine, Cliff A Joslyn

## Abstract

Orthogonal separations of data from high-resolution mass spectrometry can provide insight into sample composition and help address the challenge of complete annotation of molecules in untargeted metabolomics. “Molecular networks” (MNs), as used, for example, in the Global Natural Products Social Molecular Networking platform, are an increasingly popular computational strategy for exploring and visualizing molecular relationships and improving annotation. MNs use graph representations to show the relationships between measured multidimensional data features. MNs also show promise for using network science algorithms to automatically identify targets for annotation candidates and to dereplicate features associated to a single molecular identity. However, more advanced methods may better represent the complexity present in samples. Our work aims to increase confidence in annotation propagation by extending molecular network methods to include “molecular hypernetworks” (MHNs), able to natively represent multiway relationships among observations supporting both human and analytical processing. In this paper we first introduce MHNs illustrated with simple examples, and demonstrate how to build them from liquid chromatography-and ion mobility spectrometry-separated MS data. We then describe a method to construct MHNs directly from existing MNs as their “clique reconstructions”, demonstrating their utility by comparing examples of previously published graph-based MNs to their respective MHNs.
