## Supplementary material for "Introducing Molecular Hypernetworks for Discovery in Multidimensional Metabolomics Data": ESI-MS-adductsM0-6.csv

	label	charge	exact_mass	ion_mode
0	[M0+H]+	1	1.007276	pos
1	[M0+NH4]+	1	18.033823	pos
2	[M0+Na]+	1	22.989218	pos
3	[M0+CH3OH+H]+	1	33.033489	pos
4	[M0+K]+	1	38.963158	pos
5	[M0+ACN+H]+	1	42.033823	pos
6	[M0+2Na-H]+	1	44.97116	pos
7	[M0+IsoProp+H]+	1	61.06534	pos
8	[M0+ACN+Na]+	1	64.015765	pos
9	[M0+2K-H]+	1	76.91904	pos
10	[M0+DM0SO+H]+	1	79.02122	pos
11	[M0+2ACN+H]+	1	83.06037	pos
12	[M0+IsoProp+Na+H]+	1	84.05511	pos
13	[M0-H2O-H]-	1	-19.01839	neg
14	[M0-H]-	1	-1.007276	neg
15	[M0+Na-2H]-	1	20.974666	neg
16	[M0+Cl]-	1	34.969402	neg
17	[M0+K-2H]-	1	36.948606	neg
18	[M0+FA-H]-	1	44.998201	neg
19	[M0+Hac-H]-	1	59.013851	neg
20	[M0+Br]-	1	78.918885	neg
21	[M0+TFA-H]-	1	112.985586	neg
0	[M1+H]+	1	2.01594091588	pos
1	[M1+NH4]+	1	19.04248791588	pos
2	[M1+Na]+	1	23.99788291588	pos
3	[M1+CH3OH+H]+	1	34.04215391588	pos
4	[M1+K]+	1	39.97182291588	pos
5	[M1+ACN+H]+	1	43.04248791588	pos
6	[M1+2Na-H]+	1	45.97982491588	pos
7	[M1+IsoProp+H]+	1	62.07400491588	pos
8	[M1+ACN+Na]+	1	65.02442991588	pos
9	[M1+2K-H]+	1	77.92770491588	pos
10	[M1+DM1SO+H]+	1	80.02988491588	pos
11	[M1+2ACN+H]+	1	84.06903491588001	pos
12	[M1+IsoProp+Na+H]+	1	85.06377491588	pos
13	[M1-H2O-H]-	1	-18.00972508412	neg
14	[M1-H]-	1	0.00138891588	neg
15	[M1+Na-2H]-	1	21.98333091588	neg
16	[M1+Cl]-	1	35.97806691588	neg
17	[M1+K-2H]-	1	37.95727091588	neg
18	[M1+FA-H]-	1	46.00686591588	neg
19	[M1+Hac-H]-	1	60.02251591588	neg
20	[M1+Br]-	1	79.92754991588001	neg
21	[M1+TFA-H]-	1	113.99425091588	neg
0	[M2+H]+	1	3.02460583176	pos
1	[M2+NH4]+	1	20.051152831760003	pos
2	[M2+Na]+	1	25.006547831760003	pos
3	[M2+CH3OH+H]+	1	35.050818831760004	pos
4	[M2+K]+	1	40.98048783176	pos
5	[M2+ACN+H]+	1	44.05115283176	pos
6	[M2+2Na-H]+	1	46.98848983176	pos
7	[M2+IsoProp+H]+	1	63.08266983176	pos
8	[M2+ACN+Na]+	1	66.03309483176	pos
9	[M2+2K-H]+	1	78.93636983175999	pos
10	[M2+DM2SO+H]+	1	81.03854983176	pos
11	[M2+2ACN+H]+	1	85.07769983176	pos
12	[M2+IsoProp+Na+H]+	1	86.07243983176	pos
13	[M2-H2O-H]-	1	-17.00106016824	neg
14	[M2-H]-	1	1.01005383176	neg
15	[M2+Na-2H]-	1	22.99199583176	neg
16	[M2+Cl]-	1	36.98673183176	neg
17	[M2+K-2H]-	1	38.96593583176	neg
18	[M2+FA-H]-	1	47.01553083176	neg
19	[M2+Hac-H]-	1	61.03118083176	neg
20	[M2+Br]-	1	80.93621483176	neg
21	[M2+TFA-H]-	1	115.00291583176	neg
0	[M3+H]+	1	4.0332707476400005	pos
1	[M3+NH4]+	1	21.059817747640004	pos
2	[M3+Na]+	1	26.01521274764	pos
3	[M3+CH3OH+H]+	1	36.05948374764	pos
4	[M3+K]+	1	41.98915274764	pos
5	[M3+ACN+H]+	1	45.05981774764	pos
6	[M3+2Na-H]+	1	47.99715474764	pos
7	[M3+IsoProp+H]+	1	64.09133474764	pos
8	[M3+ACN+Na]+	1	67.04175974764	pos
9	[M3+2K-H]+	1	79.94503474764	pos
10	[M3+DM3SO+H]+	1	82.04721474764	pos
11	[M3+2ACN+H]+	1	86.08636474764	pos
12	[M3+IsoProp+Na+H]+	1	87.08110474764	pos
13	[M3-H2O-H]-	1	-15.99239525236	neg
14	[M3-H]-	1	2.0187187476400004	neg
15	[M3+Na-2H]-	1	24.00066074764	neg
16	[M3+Cl]-	1	37.99539674764	neg
17	[M3+K-2H]-	1	39.97460074764	neg
18	[M3+FA-H]-	1	48.02419574764	neg
19	[M3+Hac-H]-	1	62.03984574764	neg
20	[M3+Br]-	1	81.94487974764	neg
21	[M3+TFA-H]-	1	116.01158074764	neg
0	[M4+H]+	1	5.04193566352	pos
1	[M4+NH4]+	1	22.068482663520005	pos
2	[M4+Na]+	1	27.02387766352	pos
3	[M4+CH3OH+H]+	1	37.06814866352	pos
4	[M4+K]+	1	42.997817663519996	pos
5	[M4+ACN+H]+	1	46.068482663519994	pos
6	[M4+2Na-H]+	1	49.00581966352	pos
7	[M4+IsoProp+H]+	1	65.09999966352001	pos
8	[M4+ACN+Na]+	1	68.05042466352	pos
9	[M4+2K-H]+	1	80.95369966352	pos
10	[M4+DM4SO+H]+	1	83.05587966352	pos
11	[M4+2ACN+H]+	1	87.09502966352001	pos
12	[M4+IsoProp+Na+H]+	1	88.08976966352	pos
13	[M4-H2O-H]-	1	-14.983730336479999	neg
14	[M4-H]-	1	3.02738366352	neg
15	[M4+Na-2H]-	1	25.009325663520002	neg
16	[M4+Cl]-	1	39.00406166352	neg
17	[M4+K-2H]-	1	40.983265663519994	neg
18	[M4+FA-H]-	1	49.03286066352	neg
19	[M4+Hac-H]-	1	63.04851066352	neg
20	[M4+Br]-	1	82.95354466352	neg
21	[M4+TFA-H]-	1	117.02024566352	neg
0	[M5+H]+	1	6.0506005794	pos
1	[M5+NH4]+	1	23.077147579400005	pos
2	[M5+Na]+	1	28.0325425794	pos
3	[M5+CH3OH+H]+	1	38.076813579399996	pos
4	[M5+K]+	1	44.00648257939999	pos
5	[M5+ACN+H]+	1	47.07714757939999	pos
6	[M5+2Na-H]+	1	50.0144845794	pos
7	[M5+IsoProp+H]+	1	66.10866457940001	pos
8	[M5+ACN+Na]+	1	69.05908957940001	pos
9	[M5+2K-H]+	1	81.9623645794	pos
10	[M5+DM5SO+H]+	1	84.0645445794	pos
11	[M5+2ACN+H]+	1	88.10369457940001	pos
12	[M5+IsoProp+Na+H]+	1	89.0984345794	pos
13	[M5-H2O-H]-	1	-13.975065420599998	neg
14	[M5-H]-	1	4.0360485794	neg
15	[M5+Na-2H]-	1	26.017990579400003	neg
16	[M5+Cl]-	1	40.012726579399995	neg
17	[M5+K-2H]-	1	41.99193057939999	neg
18	[M5+FA-H]-	1	50.041525579399995	neg
19	[M5+Hac-H]-	1	64.0571755794	neg
20	[M5+Br]-	1	83.96220957940001	neg
21	[M5+TFA-H]-	1	118.0289105794	neg
0	[M6+H]+	1	7.05926549528	pos
1	[M6+NH4]+	1	24.085812495280006	pos
2	[M6+Na]+	1	29.041207495280002	pos
3	[M6+CH3OH+H]+	1	39.08547849527999	pos
4	[M6+K]+	1	45.01514749527999	pos
5	[M6+ACN+H]+	1	48.08581249527999	pos
6	[M6+2Na-H]+	1	51.023149495279995	pos
7	[M6+IsoProp+H]+	1	67.11732949528002	pos
8	[M6+ACN+Na]+	1	70.06775449528001	pos
9	[M6+2K-H]+	1	82.97102949528	pos
10	[M6+DM6SO+H]+	1	85.07320949528001	pos
11	[M6+2ACN+H]+	1	89.11235949528002	pos
12	[M6+IsoProp+Na+H]+	1	90.10709949528001	pos
13	[M6-H2O-H]-	1	-12.966400504719997	neg
14	[M6-H]-	1	5.04471349528	neg
15	[M6+Na-2H]-	1	27.026655495280004	neg
16	[M6+Cl]-	1	41.02139149527999	neg
17	[M6+K-2H]-	1	43.00059549527999	neg
18	[M6+FA-H]-	1	51.05019049527999	neg
19	[M6+Hac-H]-	1	65.06584049528	neg
20	[M6+Br]-	1	84.97087449528001	neg
21	[M6+TFA-H]-	1	119.03757549528001	neg
