## Supplementary material for "Introducing Molecular Hypernetworks for Discovery in Multidimensional Metabolomics Data": NIH_compounds.csv

molecular_formula	compound_id	compound_name
C3H4H[2]3NO2	alanine_D3	alanine
C6H7H[2]7N4O2	arginine_D7	arginine
C4H5H[2]3N2O3	asparagine_D3	asparagine
C4H4H[2]3NO4	aspartic acid_D3	aspartic acid
C3H4H[2]3NO2S	cysteine_D3	cysteine
C6H8H[2]4N2O4S2	cystine_D4	cystine
C5H4H[2]5NO4	glutamic acid_D5	glutamic acid
C5H5H[2]5N2O3	glutamine_D5	glutamine
C2H[2]5NO2	glycine_D5	glycine
C6H6H[2]3N3O2	histidine_D3	histidine
C6H3H[2]10NO2	isoleucine_D10	isoleucine
C6H3H[2]10NO2	leucine_D10	leucine
C6H6H[2]8N2O2	lysine_D8	lysine
C5H3H[2]8NO2S	methionine_D8	methionine
C9H6H[2]5NO2	phenylalanine_D5	phenylalanine
C5H2H[2]7NO2	proline_D7	proline
C3H4H[2]3NO3	serine_D3	serine
C4H4H[2]5NO3	threonine_D5	threonine
C11H7H[2]5N2O2	tryptophan_D5	tryptophan
C9H7H[2]4NO3	tyrosine_D4	tyrosine
C5H3H[2]8NO2	valine_D8	valine
C5H[2]11NO2	betaine_D11	betaine
C6H9H[2]4N3O3	citrulline_D4	citrulline
C4H6H[2]3N3O2	creatine_D3	creatine
C4H4H[2]5NO2S	homocysteine_D5	homocysteine
C5H6H[2]6N2O2	ornithine_D6	ornithine
C13H11H[2]5N2O4	phenylacetylglutamine_D5	phenylacetylglutamine
C2H3H[2]4NO3S	taurine_D4	taurine
C9H11H[2]9N2O2	trimethyllysine_D9	trimethyllysine
C7H5H[2]4N2O	1-methylnicotinamide_D4	1-methylnicotinamide
C8H2H[2]7NO2	acetaminophen_D7	acetaminophen
C[13]10H13N[15]5O4	adenosine_13C10,15N5	adenosine
C13H12H[2]9NO3	albuterol_D9	albuterol
C7HH[2]5O2	benzoic acid_D5	benzoic acid
C10H14H[2]2N2O3S	biotin_D2	biotin
C8H7H[2]3N4O2	caffeine_D3	caffeine
C5H5H[2]9NO	choline_D9	choline
C10H9H[2]3N2O	cotinine_D3	cotinine
C13H15H[2]3O2	ibuprofen_D3	ibuprofen
C2C[13]6H7NO4S	Indoxyl-3a,4,5,6,7,7a-13C6 sulfate _13C6	Indoxyl-3a,4,5,6,7,7a-13C6 sulfate
C10H8H[2]4N2O3	kynurenine_D4	kynurenine
C11H12H[2]3N5O5	methylguanosine_D3	methylguanosine
C6HH[2]4NO2	niacin_D4	niacin
C[13]3C6H17N[15]O5	pantothenic acid_13C6,15N2	pantothenic acid
C8H8H[2]3NO3	pyridoxine_D3	pyridoxine
C13C[13]4H20N2N[15]2O6	riboflavin_13C4,15N2	riboflavin
C15H20H[2]3N6O5S	S-adenosylmethionine_D3	S-adenosylmethionine
C10H8H[2]4N2O	serotonin_D4	serotonin
C7H13H[2]6N3	spermidine_D6	spermidine
C10H18H[2]8N4	spermine_D8	spermine
C7H2H[2]6N4O2	theobromine_D6	theobromine
C3H[2]9NO	TMAO_D9	TMAO
C4H5H[2]3O3	2-hydroxybutyric acid_D3	2-hydroxybutyric acid
C4H6H[2]2O3	3-hydroxybutyric acid_D2	3-hydroxybutyric acid
C5H2H[2]4O5	alpha-ketoglutaric acid_D6	alpha-ketoglutaric acid
C6H4H[2]4O7	citric acid_D4	citric acid
C4H2H[2]2O4	fumaric acid_D4	fumaric acid
C3H3H[2]3O3	lactic acid_D3	lactic acid
C4H3H[2]3O5	malic acid_D3	malic acid
C3H2H[2]2O4	malonic acid_D4	malonic acid
C4H3H[2]3O4	methylmalonic acid_D3	methylmalonic acid
C3HH[2]3O3	pyruvic acid_D4	pyruvic acid
C4H2H[2]4O4	succinic acid_D4	succinic acid
C24H36H[2]4O4	chenodeoxycholic acid_D4	chenodeoxycholic acid
C24H36H[2]4O5	cholic acid_D4	cholic acid
C24H36H[2]4O4	deoxycholic acid_D4	deoxycholic acid
C26H39H[2]4NO5	glycochenodeoxycholic acid_D4	glycochenodeoxycholic acid
C26H39H[2]4NO6	glycocholic acid_D4	glycocholic acid
C26H39H[2]4NO5	glycodeoxycholic acid_D4	glycodeoxycholic acid
C26H39H[2]4NO4	glycolithocholic acid_D4	glycolithocholic acid
C26H39H[2]4NO5	glycoursodeoxycholic acid_D4	glycoursodeoxycholic acid
C24H36H[2]4O3	lithocholic acid_D4	lithocholic acid
C26H41H[2]4NO6S	taurochenodeoxycholic acid_D4	taurochenodeoxycholic acid
C26H41H[2]4NO7S	taurocholic acid_D4	taurocholic acid
C26H41H[2]4NO5S	taurolithocholic acid_D4	taurolithocholic acid
C26H41H[2]4NO6S	tauroursodeoxycholic acid_D4	tauroursodeoxycholic acid
C20H24H[2]8O2	arachidonic acid_D8	arachidonic acid
C22HH[2]43O2	docosanoic Acid_D43	docosanoic Acid
C18HH[2]33O2	oleic acid_D34	oleic acid
C16HH[2]31O2	palmitic acid_D31	palmitic acid
C18HH[2]35O2	stearic acid_D35	stearic acid
C21H26H[2]4O5	cortisol_D4	cortisol
C21H21H[2]7O5	cortisone_D7	cortisone
C21H28H[2]4O2	pregnenolone_D4	pregnenolone
C6H5H[2]7O6	fructose_D7	fructose
C6H5H[2]7O6	glucose_D7	glucose
C7H12H[2]3NO3	carnitine_D3	carnitine
C12H14H[2]9NO4	isovalerylcarnitine_D9	isovalerylcarnitine
C9H14H[2]3NO4	acetylcarnitine_D3	acetylcarnitine
C11H18H[2]3NO4	butyrylcarnitine_D3	butyrylcarnitine
C21H32H[2]9NO4	myristoylcarnitine_D9	myristoylcarnitine
C15H26H[2]3NO4	octanoylcarnitine_D3	octanoylcarnitine
C23H42H[2]3NO4	palmitoylcarnitine_D3	palmitoylcarnitine
C10H16H[2]3NO4	propionylcarnitine_D3	propionylcarnitine
